# A single-cell atlas inclusive of age-related menopause reveals global tissue and ovarian remodeling

**DOI:** 10.1101/2025.06.20.660779

**Authors:** Hannah VanBenschoten, Zhanel Nugmanova, Audrey Olmsted, Ruixu Huang, Laasya Devi Annepureddy, Ian Gingerich, Caroline E. Kratka, Francesca E. Duncan, Olha Kholod, Brittany A. Goods

**Affiliations:** Thayer School of Engineering, Dartmouth College, Hanover NH 03755; Program in Quantitative Biomedical Sciences, Dartmouth College, Hanover NH 03755; Department of Obstetrics and Gynecology, Feinberg School of Medicine, Northwestern University, Chicago, Illinois, USA; School of BioSciences, The University of Melbourne, Parkville 3052, Australia

**Author notes:** equal contribution (Olha Kholod, Brittany A. Goods). Corresponding authors Lead contact: Brittany A. Goods.

## Abstract

Multi-tissue single-cell atlas efforts have transformed our understanding of cellular diversity across the human body and led to the creation of harmonized resources to advance research and therapeutic development. Ovarian biology, however, often remains underrepresented in these resources and is rarely analyzed with menopausal status as a biological variable. Here, we present the Menopause Cell Map (MenoMap), an integrated single-cell resource comprising more than 2 million cells from 13 healthy human tissues, including the ovary, from pre- and post-menopausal age donors. This harmonized atlas leverages curated samples from healthy female donors and enables transcriptomic comparisons across cell types, tissues, and organs while preserving menopausal status based on age as an interpretable variable. Using this resource, we show that menopause-associated gene expression changes are highly context dependent, with prominent remodeling in ovarian stromal, endothelial, immune, and reproductive cell populations. Within the ovary, post- menopausal remodeling rewired intercellular communication and shifted reproductive and steroidogenic programs toward collagen–integrin signaling, endothelial-to-mesenchymal transition, and senescence concentrated in the endothelial and stromal compartments. Cross-species comparison with young and aged mouse ovarian single-cell data showed these endothelial and stromal changes were conserved with age, most prominently in tumor necrosis factor–nuclear factor-κB signaling. Finally, we apply Human Protein Atlas-inspired specificity rules and fertility phenotype annotations to evaluate how menopausal age status affects tissue- and cell-type-specific gene classification and to prioritize ovary-enriched genes for downstream biological and translational investigation. Through this analysis, we find that the tissue specificity classification of several genes involved in reproductive-specific programs change in the pre- to post-menopausal transition, highlighting the need for age-aware and healthy donors in multi-tissue single-cell atlas efforts. Together, the MenoMap provides a human single-cell framework that leverages existing and standardized single-cell datasets curated for studying ovarian biology across reproductive aging, evaluating the influence of menopausal status on gene expression and tissue specificity, and nominating candidate genes for future investigation in reproductive biology, fertility, and target discovery.
