## Supplemental Data File 2 for "A single-cell atlas inclusive of age-related menopause reveals global tissue and ovarian remodeling"

tissue_id	cell_type	h_cell_type
adipose	B cell	B cell
adipose	T cell	T cell
adipose	adipocyte	Adipocyte
adipose	dendritic cell	Dendritic cell
adipose	endothelial cell	Endothelial cell
adipose	endothelial cell of lymphatic vessel	Lymphatic endothelial cell
adipose	immature NK T cell	T cell
adipose	macrophage	Macrophage
adipose	mast cell	Mast cell
adipose	mesothelial cell	Mesothelial cell
adipose	monocyte	Monocyte
adipose	neutrophil	Myeloid cell
adipose	pericyte	Pericyte
adipose	preadipocyte	Committed preadipocyte
adipose	smooth muscle cell	Smooth muscle cell
adipose	stromal cell of endometrium	Stromal cell
eye	B cell	B cell
eye	Schwann cell	Neuroglial
eye	capillary endothelial cell	Vascular endothelial cell
eye	conjunctival epithelial cell	Epithelial cell
eye	corneal endothelial cell	Epithelial cell
eye	endothelial cell of artery	Vascular endothelial cell
eye	endothelial cell of lymphatic vessel	Vascular endothelial cell
eye	endothelial cell of venule	Vascular endothelial cell
eye	epithelial cell	Epithelial cell
eye	fibroblast	Fibroblast
eye	keratocyte	Keratocyte
eye	lymphocyte	Lymphoid cell
eye	macrophage	Microglia
eye	mast cell	Mast cell
eye	melanocyte	Melanocyte
eye	monocyte	Microglia
eye	myelinating Schwann cell	Neuroglial
eye	pericyte	Pericyte
eye	smooth muscle cell	Smooth muscle cell
fallopiantube_1	ciliated epithelial cell	Ciliated cell
fallopiantube_1	endothelial cell	Endothelial cell
fallopiantube_1	endothelial cell of lymphatic vessel	Lymphatic endothelial cell
fallopiantube_1	fallopian tube secretory epithelial cell	Secretory epithelial cell
fallopiantube_1	lymphocyte	Lymphoid cell
fallopiantube_1	macrophage	Macrophage
fallopiantube_1	mast cell	Mast cell
fallopiantube_1	peg cell	Secretory epithelial cell
fallopiantube_1	perivascular cell	Pericyte
fallopiantube_1	plasma cell	B cell
fallopiantube_1	smooth muscle cell	Smooth muscle cell
fallopiantube_1	stromal cell	Stromal cell
fallopiantube_2	B cell	B cell
fallopiantube_2	blood vessel endothelial cell	Endothelial cell
fallopiantube_2	ciliated epithelial cell	Ciliated cell
fallopiantube_2	endothelial cell of lymphatic vessel	Lymphatic endothelial cell
fallopiantube_2	fibroblast	Fibroblast
fallopiantube_2	macrophage	Macrophage
fallopiantube_2	mast cell	Mast cell
fallopiantube_2	mature NK T cell	T cell
fallopiantube_2	myofibroblast cell	Myofibroblast
fallopiantube_2	pericyte	Pericyte
fallopiantube_2	secretory cell	Secretory epithelial cell
fallopiantube_2	smooth muscle cell	Smooth muscle cell
heart	adipocyte	Adipocyte
heart	capillary endothelial cell	Capillary endothelial cell
heart	cardiac muscle cell	Cardiomyocyte cell
heart	endothelial cell	Endothelial cell
heart	endothelial cell of artery	Artery endothelial cell
heart	endothelial cell of lymphatic vessel	Lymphatic endothelial cell
heart	fibroblast	Fibroblast
heart	lymphocyte	Lymphoid cell
heart	mast cell	Mast cell
heart	mesothelial cell	Mesothelial cell
heart	myeloid cell	Myeloid cell
heart	natural killer cell	NK cell
heart	neuron	Neuron
heart	pericyte	Pericyte
heart	regular atrial cardiac myocyte	Atrial cardiomyocyte cell
heart	regular ventricular cardiac myocyte	Ventricle cardiomyocyte cell
heart	smooth muscle cell	Smooth muscle cell
heart	vascular associated smooth muscle cell	Smooth muscle cell
heart	vein endothelial cell	Vein endothelial cell
intestine	B cell	B cell
intestine	BEST4+ enterocyte	BSET4 Enterocyte
intestine	T follicular helper cell	CD4 T cell
intestine	T-helper 1 cell	CD4 T cell
intestine	T-helper 17 cell	CD4 T cell
intestine	capillary endothelial cell	Vascular endothelial cell
intestine	central memory CD4-positive, alpha-beta T cell	CD4 T cell
intestine	conventional dendritic cell	Dendritic cell
intestine	effector memory CD4-positive, alpha-beta T cell	CD4 T cell
intestine	effector memory CD8-positive, alpha-beta T cell	CD8 T cell
intestine	endothelial cell of artery	Vascular endothelial cell
intestine	endothelial cell of lymphatic vessel	Lymphatic endothelial cell
intestine	enterocyte	Enterocyte
intestine	enterocyte of epithelium of large intestine	Enterocyte
intestine	enteroendocrine cell	Enteroendocrine cell
intestine	follicular B cell	Naive B cell
intestine	gamma-delta T cell	Gamma delta T cell
intestine	gastrointestinal tract (lamina propria) macrophage of large intestine	Macrophage
intestine	germinal center B cell	B cell
intestine	glial cell	Enteric glial cell
intestine	goblet cell	Goblet cell
intestine	innate lymphoid cell	ILC
intestine	macrophage	Macrophage
intestine	mast cell	Mast cell
intestine	memory B cell	Memory B cell
intestine	monocyte	Monocyte
intestine	myofibroblast cell	Myofibroblast
intestine	naive B cell	Naive B cell
intestine	natural killer cell	NK cell
intestine	paneth cell	Paneth cell
intestine	pericyte	Pericyte
intestine	plasma cell	Plasma B cell
intestine	regulatory T cell	CD4 T cell
intestine	stem cell	Enterocyte stem cell
intestine	stromal cell	Stromal cell
intestine	transit amplifying cell	Transient amplifying cell
intestine	tuft cell of colon	Tuft cell
intestine	vein endothelial cell	Vascular endothelial cell
kidney	B cell	B cell
kidney	T cell	T cell
kidney	classical monocyte	Monocyte
kidney	conventional dendritic cell	Conventional dendritic cell
kidney	dendritic cell, human	Dendritic cell
kidney	endothelial cell of lymphatic vessel	Lymphatic endothelial cell
kidney	epithelial cell of proximal tubule	Proximal tubule
kidney	glomerular capillary endothelial cell	Glomerular endothelial cell
kidney	kidney arterial blood vessel cell	Vascular endothelial cell
kidney	kidney collecting duct intercalated cell	Intercalated cell
kidney	kidney collecting duct principal cell	Principle cell
kidney	kidney connecting tubule epithelial cell	Distal convoluted tubule
kidney	kidney distal convoluted tubule epithelial cell	Distal convoluted tubule
kidney	kidney inner medulla collecting duct epithelial cell	Collecting duct
kidney	kidney interstitial fibroblast	Fibroblast
kidney	kidney loop of Henle thick ascending limb epithelial cell	Loop of henle
kidney	kidney loop of Henle thin ascending limb epithelial cell	Loop of henle
kidney	kidney loop of Henle thin descending limb epithelial cell	Loop of henle
kidney	lymphocyte	Lymphoid cell
kidney	mural cell	Mesenchymal cell
kidney	myeloid cell	Myeloid cell
kidney	natural killer cell	NK cell
kidney	non-classical monocyte	Monocyte
kidney	parietal epithelial cell	Epithelial cell
kidney	peritubular capillary endothelial cell	Capillary endothelial cell
kidney	podocyte	Podocyte
kidney	renal medullary fibroblast	Fibroblast
kidney	vasa recta cell	Capillary endothelial cell
kidney	vascular associated smooth muscle cell	Vascular smooth muscle cell
liver	B cell	B cell
liver	CD16-negative, CD56-bright natural killer cell, human	NK cell
liver	CD16-positive, CD56-dim natural killer cell, human	NK cell
liver	CD4-positive, alpha-beta T cell	CD4 T cell
liver	centrilobular region hepatocyte	Hepatocyte
liver	cholangiocyte	Cholangiocyte
liver	classical monocyte	Monocyte
liver	conventional dendritic cell	Conventional dendritic cell
liver	dendritic cell, human	Dendritic cell
liver	effector memory CD8-positive, alpha-beta T cell	CD8 T cell
liver	effector memory CD8-positive, alpha-beta T cell, terminally differentiated	CD8 T cell
liver	endothelial cell of pericentral hepatic sinusoid	Sinusoidal endothelial cell
liver	endothelial cell of periportal hepatic sinusoid	Sinusoidal endothelial cell
liver	fibroblast	Hepatic stellate cell
liver	hepatic stellate cell	Hepatic stellate cell
liver	inflammatory macrophage	Myeloid cell
liver	leukocyte	Myeloid cell
liver	macrophage	Kupffer cell
liver	midzonal region hepatocyte	Hepatocyte
liver	mucosal invariant T cell	T cell
liver	natural killer cell	NK cell
liver	neutrophil	Neutrophilic granulocyte
liver	non-classical monocyte	Monocyte
liver	periportal region hepatocyte	Hepatocyte
liver	plasma cell	Plasma B cell
liver	plasmacytoid dendritic cell	Plasmacytoid dendritic cell
lung	CD16-negative, CD56-bright natural killer cell, human	NK cell
lung	CD16-positive, CD56-dim natural killer cell, human	NK cell
lung	T cell	T cell
lung	T follicular helper cell	Follicular helper T cell
lung	alveolar capillary type 2 endothelial cell	Capillary endothelial cell
lung	alveolar macrophage	Alveolar macrophage
lung	alveolar type 1 fibroblast cell	Alveolar fibroblast
lung	basal cell	Basal cell
lung	capillary endothelial cell	Capillary endothelial cell
lung	central memory CD4-positive, alpha-beta T cell	Memory CD4 T cell
lung	classical monocyte	Classical monocyte
lung	club cell	Club cell
lung	conventional dendritic cell	Conventional dendritic cell
lung	dendritic cell, human	Dendritic cell
lung	effector memory CD4-positive, alpha-beta T cell	Effector CD4 memory T cell
lung	effector memory CD8-positive, alpha-beta T cell	Effector CD8 memory T cell
lung	effector memory CD8-positive, alpha-beta T cell, terminally differentiated	Effector CD8 memory T cell
lung	endothelial cell of artery	Artery endothelial cell
lung	endothelial cell of lymphatic vessel	Lymphatic endothelial cell
lung	fibroblast	Fibroblast
lung	fibroblast of lung	Fibroblast
lung	goblet cell	Goblet cell
lung	ionocyte	Ionocyte cell
lung	lung multiciliated epithelial cell	Ciliated cell
lung	macrophage	Macrophage
lung	mast cell	Mast cell
lung	memory B cell	Memory B cell
lung	mesothelial cell	Mesothelial cell
lung	muscle cell	Smooth muscle cell
lung	myofibroblast cell	Myofibroblast
lung	naive B cell	Naive B cell
lung	natural killer cell	NK cell
lung	non-classical monocyte	Non-classical monocyte
lung	pericyte	Pericyte
lung	plasma cell	Plasma B cell
lung	plasmablast	Plasmablast cell
lung	plasmacytoid dendritic cell	Plasmacytoid dendritic cell
lung	pulmonary alveolar type 1 cell	Type I alveolar cell
lung	pulmonary alveolar type 2 cell	Type II alveolar cell
lung	regulatory T cell	Treg cell
lung	smooth muscle cell of the pulmonary artery	Vascular smooth muscle cell
lung	vein endothelial cell	Vein endothelial cell
ovary_2	B cell	B cell
ovary_2	T cell	T cell
ovary_2	endothelial cell	Endothelial cell
ovary_2	granulosa cell	Granulosa cell
ovary_2	innate lymphoid cell	ILC
ovary_2	natural killer cell	NK cell
ovary_2	smooth muscle cell	Smooth muscle cell
ovary_2	stromal cell of ovary	Stromal cell
ovary_2	theca cell	Theca cell
ovary_3	endothelial cell	Endothelial cell
ovary_3	endothelial cell of lymphatic vessel	Endothelial cell
ovary_3	leukocyte	Myeloid cell
ovary_3	pericyte	Stromal cell
ovary_3	smooth muscle cell	Smooth muscle cell
ovary_3	stromal cell	Stromal cell
ovary_d1	endothelial cell	Endothelial cell
ovary_d1	leukocyte	Myeloid cell
ovary_d1	pericyte	Stromal cell
ovary_d1	stromal cell of ovary	Stromal cell
ovary_d2	endothelial cell	Endothelial cell
ovary_d2	leukocyte	Myeloid cell
ovary_d2	pericyte	Stromal cell
ovary_d2	stromal cell of ovary	Stromal cell
ovary_d3	endothelial cell	Endothelial cell
ovary_d3	leukocyte	Myeloid cell
ovary_d3	pericyte	Stromal cell
ovary_d3	stromal cell of ovary	Stromal cell
pancreas	endothelial cell	Endothelial cell
pancreas	macrophage	Macrophage
pancreas	pancreatic A cell	Alpha cell
pancreas	pancreatic D cell	Delta cell
pancreas	pancreatic PP cell	Pancreatic polypeptide cell (PP cell)
pancreas	pancreatic acinar cell	Acinar cell
pancreas	pancreatic ductal cell	Ductal cell
pancreas	pancreatic stellate cell	Pancreatic stellate cell (PSC)
pancreas	type B pancreatic cell	Beta cell
skin	CD8-positive, alpha-beta memory T cell, CD45RO-positive	Memory CD8 T cell
skin	Schwann cell	Schwann cell
skin	basal cell	Epithelial progenitor cell
skin	basal cell of epidermis	Keratinocyte
skin	chondrocyte	Mesenchymal cell
skin	conventional dendritic cell	Conventional dendritic cell
skin	cytotoxic T cell	Cytotoxic CD8 T cell
skin	dendritic cell	Dendritic cell
skin	endothelial cell of lymphatic vessel	Lymphatic endothelial cell
skin	endothelial cell of vascular tree	Vascular endothelial cell
skin	fibroblast	Fibroblast
skin	helper T cell	Helper T cell
skin	innate lymphoid cell	ILC
skin	macrophage	Macrophage
skin	mast cell	Mast cell
skin	melanocyte of skin	Melanocyte
skin	monocyte	Monocyte
skin	natural killer cell	NK cell
skin	pericyte	Pericyte
skin	plasma cell	Plasma B cell
skin	plasmacytoid dendritic cell	Plasmacytoid dendritic cell
skin	regulatory T cell	CD4 Treg
skin	smooth muscle cell	Smooth muscle cell
skin	suprabasal keratinocyte	Keratinocyte
uterus_1	B cell	B cell
uterus_1	CD4-positive, alpha-beta memory T cell	T cell
uterus_1	CD8-positive, alpha-beta memory T cell	T cell
uterus_1	blood vessel endothelial cell	Endothelial cell
uterus_1	capillary endothelial cell	Endothelial cell
uterus_1	ciliated epithelial cell	Ciliated cell
uterus_1	decidual cell	Basal decidual cell
uterus_1	endothelial cell of artery	Endothelial cell
uterus_1	endothelial cell of lymphatic vessel	Lymphatic endothelial cell
uterus_1	endothelial cell of uterus	Endothelial cell
uterus_1	endothelial cell of venule	Endothelial cell
uterus_1	epithelial cell	Epithelial cell
uterus_1	fibro/adipogenic progenitor cell	Stromal cell
uterus_1	fibroblast	Fibroblast
uterus_1	fibrocyte	Fibroblast
uterus_1	glandular secretory epithelial cell	Secretory epithelial cell
uterus_1	hematopoietic precursor cell	Hematopoietic precursor cell
uterus_1	innate lymphoid cell	ILC
uterus_1	leukocyte	Myeloid cell
uterus_1	luminal endometrial multiciliated epithelial cell	Ciliated cell
uterus_1	macrophage	Macrophage
uterus_1	mast cell	Granulocyte
uterus_1	memory T cell	T cell
uterus_1	myoepithelial cell	Epithelial cell
uterus_1	natural killer cell	NK cell
uterus_1	perivascular cell	Uterine perivascular cell
uterus_1	regulatory T cell	T cell
uterus_1	stromal cell	Stromal cell
uterus_1	stromal cell of endometrium	Stromal cell
uterus_1	uterine smooth muscle cell	Smooth muscle cell
uterus_2	ciliated cell	Ciliated cell
uterus_2	endothelial cell of uterus	Endothelial cell
uterus_2	epithelial cell	Epithelial cell
uterus_2	fibroblast	Fibroblast
uterus_2	glandular secretory epithelial cell	Secretory epithelial cell
uterus_2	leukocyte	Myeloid cell
uterus_2	myeloid cell	Myeloid cell
uterus_2	stromal cell of ovary	Stromal cell
uterus_2	supporting cell	Stromal cell
uterus_2	unknown	unknown
uterus_2	uterine smooth muscle cell	Smooth muscle cell
breast	CD4-positive helper T cell	T cell
breast	CD8-positive, alpha-beta memory T cell	T cell
breast	Tc1 cell	T cell
breast	basal-myoepithelial cell of mammary gland	Basal cell
breast	capillary endothelial cell	Endothelial cell
breast	class switched memory B cell	B cell
breast	dendritic cell	Myeloid cell
breast	effector memory CD8-positive, alpha-beta T cell	T cell
breast	endothelial cell of artery	Endothelial cell
breast	endothelial cell of lymphatic vessel	Lymphatic endothelial cell
breast	endothelial tip cell	Endothelial cell
breast	fibroblast of mammary gland	Fibroblast
breast	innate lymphoid cell	Lymphoid cell
breast	luminal adaptive secretory precursor cell of mammary gland	Luminal cell
breast	luminal hormone-sensing cell of mammary gland	Luminal cell
breast	macrophage	Macrophage
breast	mammary gland epithelial cell	Epithelial cell
breast	mature NK T cell	T cell
breast	naive B cell	B cell
breast	naive thymus-derived CD4-positive, alpha-beta T cell	T cell
breast	natural killer cell	NK cell
breast	perivascular cell	Pericyte
breast	plasma cell	Plasma B cell
breast	unknown	unknown
breast	unswitched memory B cell	B cell
breast	vein endothelial cell	Endothelial cell
ovary_1	oocyte	oocyte
ovary_1	Endothelial	Endothelial cell
ovary_1	NK cell	NK cell
ovary_1	T cell	T cell
ovary_1	Smooth muscle cell	Smooth muscle cell
ovary_1	Theca_stroma	Stromal cell
ovary_1	Granulosa	Granulosa cell
ovary_1	monocyte	Monocyte
